# Lifespan regulation by targeting heme signaling in yeast

**DOI:** 10.1101/2024.01.20.576446

**Authors:** Praveen K. Patnaik, Nour Nady, Hanna Barlit, Ali Gülhan, Vyacheslav M. Labunskyy

## Abstract

Heme is an essential prosthetic group that serves as a co-factor and a signaling molecule. Heme levels decline with age, and its deficiency is associated with multiple hallmarks of aging, including anemia, mitochondrial dysfunction, and oxidative stress. Dysregulation of heme homeostasis has been also implicated in aging in model organisms suggesting that heme may play an evolutionarily conserved role in controlling lifespan. However, the underlying mechanisms and whether heme homeostasis can be targeted to promote healthy aging remain unclear. Here we used *Saccharomyces cerevisiae* as a model to investigate the role of heme in aging. For this, we have engineered a heme auxotrophic yeast strain expressing a plasma membrane-bound heme permease from *Caenorhabditis elegans* (ceHRG-4). This system can be used to control intracellular heme levels independently of the biosynthetic enzymes by manipulating heme concentration in the media. We observed that heme supplementation leads to significant lifespan extension in yeast. Our findings revealed that the effect of heme on lifespan is independent of the Hap4 transcription factor. Surprisingly, heme-supplemented cells had impaired growth on YPG medium, which requires mitochondrial respiration to be used, suggesting that these cells are respiratory deficient. Together, our results demonstrate that heme homeostasis is fundamentally important for aging biology and manipulating heme levels can be used as a promising therapeutic target for promoting longevity.
