## Supplementary Table S4 for "Lifespan regulation by targeting heme signaling in yeast"

### Sheet: RLS
Table S4. Statistical analysis of lifespan experiments
Figure	Test strain	Test LS	Test cell number	Reference (Ref)	Ref LS	Ref cell number	% Change	p-value
Figure 2A	hem1Δ ceHRG-4 +50µM Heme	22.3	20	hem1Δ ceHRG-4 +10µM Heme	14.6	20	52.7397	0.000160981
	hem1Δ ceHRG-4 +100µM Heme	24.5	20	hem1Δ ceHRG-4 +10µM Heme	14.6	20	67.8082	0.000621998
	hem1Δ ceHRG-4 +100µM Heme	24.5	20	hem1Δ ceHRG-4 +50µM Heme	22.3	20	9.86547	0.194148
Figure 2B	WT ceHRG-4 +50µM Heme	18.3	60	WT ceHRG-4 +0µM Heme	17.7	60	3.38983	0.302373
	WT ceHRG-4 +100µM Heme	25.9	60	WT ceHRG-4 +0µM Heme	17.7	60	46.3277	1.29092e-07
	WT ceHRG-4 +100µM Heme	25.9	60	WT ceHRG-4 +50µM Heme	18.3	60	41.5301	4.37632e-07
Figure 2C	WT ceHRG-4 +2mM ALA	18.8	40	WT ceHRG-4	18.2	40	3.2967	0.303194
	WT ceHRG-4 +200µM Heme	24.3	40	WT ceHRG-4	18.2	40	33.5165	6.78457e-05
	WT ceHRG-4 +200µM Heme	24.3	40	WT ceHRG-4 +2mM ALA	18.8	40	29.2553	7.97245e-05
Figure 2E	HMX1-OE	14.3	40	WT	17.1	40	-16.3743	0.0567468
	WT +200µM Heme	28.1	20	WT	17.1	40	64.3275	1.1296e-05
	HMX1-OE +200µM Heme	27.7	20	HMX1-OE	14.3	40	93.7063	6.58318e-08
	HMX1-OE +200µM Heme	27.7	20	WT	17.1	40	61.9883	2.63895e-05
	HMX1-OE +200µM Heme	27.7	20	WT +200µM Heme	28.1	20	-1.42349	0.818149
	WT +200µM Heme	28.1	20	HMX1-OE	14.3	40	96.5035	1.64941e-08
Figure 3C	hap4Δ	13.5	60	WT	17.1	60	-21.0526	0.000134328
	WT +200µM Heme	21.4	60	WT	17.1	60	25.1462	0.000194131
	hap4Δ +200µM Heme	17.2	60	hap4Δ	13.5	60	27.4074	2.22625e-05
	hap4Δ +200µM Heme	17.2	60	WT +200µM Heme	21.4	60	-19.6262	0.000224437
